# Genome mosaicism in field strains of *Mycoplasma bovis* as footprints of *in-host* horizontal chromosomal transfer

**DOI:** 10.1101/2021.07.12.452010

**Authors:** Ana García-Galán, Eric Baranowski, Marie-Claude Hygonenq, Mathilda Walch, Guillaume Croville, Christine Citti, Christian De la Fe, Laurent-Xavier Nouvel

## Abstract

Horizontal gene transfer was long thought to be marginal in *Mollicutes*, but the capacity of some of these wall-less bacteria to exchange large chromosomal regions has been recently documented. Mycoplasma chromosomal transfer (MCT) is an unconventional mechanism that relies on the presence of a functional integrative conjugative element (ICE) in at least one partner and involves the horizontal acquisition of small and large chromosomal fragments from any part of the donor genome, which results in progenies composed of an infinitive variety of mosaic genomes. The present study focuses on *Mycoplasma bovis*, an important pathogen of cattle responsible for major economic losses worldwide. By combining phylogenetic tree reconstructions and detailed comparative genome analyses of 36 isolates collected in Spain (2016-2018) we confirmed the mosaic nature of 16 field isolates and mapped chromosomal transfers exchanged between their hypothetical ancestors. This study provides evidence that MCT can take place in the field, most likely during co-infections by multiple strains. Because mobile genetic elements (MGEs) are classical contributors of genome plasticity, the presence of phages, insertion sequences (ISs) and ICEs was also investigated. Data revealed that these elements are widespread within the *M. bovis* species and evidenced classical horizontal transfer of phages and ICEs in addition to MCT. These events contribute to wide-genome diversity and reorganization within this species and may have a tremendous impact on diagnostic and disease control.

**IMPORTANCE:** *Mycoplasma bovis* is a major pathogen of cattle with significant detrimental economic and animal welfare on cattle rearing worldwide. Understanding the evolution and the adaptative potential of pathogenic mycoplasma species in the natural host is essential to combating them. In this study, we documented the occurrence of mycoplasma chromosomal transfer, an atypical mechanism of horizontal gene transfer, in field isolates of *M. bovis* that provide new insights into the evolution of this pathogenic species in their natural host. Despite these events are expected to occur at low frequency, their impact is accountable for genome-wide variety and reorganization within *M. bovis* species, which may compromise both diagnostic and disease control.
