## Supplementary material for "Genome mosaicism in field strains of *Mycoplasma bovis* as footprints of *in-host* horizontal chromosomal transfer": Pairwise average nucleotide identity (ANI) between assembly of 36 Spanish isolates

### Sheet: fastani_list5_allillu.out
WGS-SNP		J131	J72	J69	J115	J81	J228	J279	J137	J28	J433	J403	J414	J335	J479	J482	J96	J388	J305	J233	J295	J178	J368	J391	J410	J103	J330	J226	J377	J6	J356	J175	J136	J336	J276	J319	J341
a	J131	-
a	J72	99.9936	-
a	J69	99.9636	99.9623	-
a	J115	99.9865	99.9855	99.9594	-
a	J81	99.9756	99.9744	99.9825	99.9842	-
b	J228	99.6604	99.6512	99.6946	99.7397	99.6949	-
b	J279	99.6846	99.6715	99.676	99.7127	99.6899	99.9937	-
c	J137	99.7915	99.777	99.7655	99.7741	99.7479	99.5957	99.5684	-
d	J28	99.9213	99.9213	99.8386	99.9242	99.9188	99.719	99.7003	99.8386	-
e	J433	99.8822	99.902	99.837	99.8792	99.8592	99.6486	99.6763	99.7644	99.9249	-
e	J403	99.8086	99.8261	99.7473	99.8811	99.837	99.6683	99.6845	99.6954	99.8848	99.9789	-
e	J414	99.8082	99.8165	99.7737	99.8668	99.8159	99.6865	99.709	99.733	99.9293	99.9859	99.9841	-
f	J335	99.8915	99.9115	99.8957	99.9143	99.9174	99.7178	99.6661	99.7806	99.8236	99.9008	99.9065	99.8986	-
g	J479	99.7504	99.753	99.6876	99.7533	99.7401	99.6438	99.6288	99.6526	99.7964	99.7435	99.6586	99.714	99.7894	-
g	J482	99.7352	99.7449	99.6937	99.7576	99.7365	99.6211	99.6426	99.664	99.8125	99.7671	99.7483	99.7764	99.795	99.9686	-
h	J96	99.8054	99.7455	99.7649	99.81	99.7944	99.6083	99.577	99.6929	99.8715	99.798	99.8143	99.8392	99.8301	99.7451	99.7568	-
i	J388	99.7424	99.78	99.7833	99.76	99.8023	99.6328	99.6334	99.6569	99.8726	99.7768	99.831	99.8363	99.8686	99.7598	99.7455	99.9692	-
j	J305	99.6958	99.6928	99.6842	99.7136	99.707	99.6096	99.6158	99.5601	99.6445	99.6299	99.5932	99.6389	99.6808	99.6861	99.6579	99.8102	99.8395	-
j	J233	99.6212	99.6672	99.7086	99.6646	99.6608	99.5553	99.592	99.6047	99.7051	99.6819	99.6231	99.6668	99.6797	99.6386	99.6074	99.8239	99.8454	99.9939	-
j	J295	99.6783	99.6715	99.6503	99.7047	99.6765	99.5584	99.5685	99.5744	99.6533	99.6207	99.5711	99.611	99.73	99.6293	99.5935	99.7985	99.7698	99.9969	99.9952	-
k	J178	99.5196	99.4904	99.5631	99.4937	99.4797	99.5657	99.5259	99.3886	99.5539	99.5181	99.4626	99.4857	99.5983	99.4631	99.4014	99.6398	99.6612	99.6618	99.6221	99.63	-
l	J368	98.5806	98.5911	98.6047	98.5176	98.5801	98.7791	98.8739	98.7045	98.6002	98.5644	98.5616	98.5117	98.6233	98.7439	98.7056	98.6407	98.5573	98.8711	98.8828	98.8554	98.8896	-
l	J391	98.6496	98.6247	98.6606	98.5535	98.667	98.8556	98.8346	98.6897	98.6742	98.6627	98.668	98.6099	98.6567	98.5984	98.5643	98.5577	98.5807	98.7604	98.8143	98.7443	98.9208	99.8718	-
l	J410	98.504	98.5149	98.6878	98.5655	98.7418	98.9331	98.9581	98.6622	98.6413	98.5748	98.6259	98.5553	98.7003	98.6076	98.5819	98.5976	98.5703	98.7877	98.8261	98.7882	98.9822	99.8869	99.9884	-
l	J103	98.6069	98.6082	98.6303	98.573	98.6342	98.7906	98.8715	98.7837	98.6494	98.6407	98.6258	98.5997	98.4972	98.7309	98.672	98.601	98.5753	98.9034	98.8707	98.8994	98.9152	99.9741	99.866	99.8668	-
l	J330	98.6655	98.6133	98.5918	98.5895	98.6135	98.8221	98.8537	98.7763	98.5603	98.5437	98.6264	98.5144	98.5432	98.769	98.7491	98.6371	98.6745	98.9151	98.9111	98.8848	98.8831	99.986	99.8767	99.874	99.9806	-
l	J226	98.5757	98.5191	98.5851	98.5322	98.6269	98.7173	98.8124	98.6617	98.583	98.4949	98.6277	98.489	98.5628	98.7395	98.6269	98.6259	98.55	98.7932	98.8068	98.817	98.8852	99.9895	99.8704	99.8766	99.9633	99.9754	-
l	J377	98.5242	98.5198	98.5848	98.5369	98.6007	98.754	98.8337	98.6402	98.6438	98.6284	98.6014	98.5529	98.544	98.7329	98.649	98.5738	98.6046	98.8557	98.8217	98.8533	98.9194	99.9891	99.8578	99.881	99.9825	99.9899	99.9838	-
l	J6	98.5395	98.5586	98.6203	98.5097	98.6353	98.7769	98.8721	98.6561	98.5342	98.5849	98.5298	98.5194	98.5359	98.7314	98.6784	98.6514	98.6094	98.8391	98.8679	98.8606	98.918	99.9886	99.881	99.8848	99.9768	99.9695	99.9711	99.9861	-
l	J356	98.5492	98.5083	98.575	98.5713	98.5953	98.7878	98.8461	98.7254	98.6028	98.5446	98.5418	98.5092	98.4141	98.7539	98.6759	98.6132	98.5974	98.887	98.8758	98.9072	98.9243	99.9905	99.8818	99.9064	99.9762	99.9899	99.9902	99.9968	99.9768	-
l	J175	98.4994	98.5274	98.5856	98.5148	98.6102	98.7634	98.8785	98.6383	98.5526	98.4765	98.5642	98.5003	98.5735	98.6724	98.6868	98.5632	98.5492	98.7918	98.7914	98.8099	98.8802	99.9635	99.8689	99.8564	99.9458	99.9474	99.9583	99.995	99.9752	99.9943	-
l	J136	98.5935	98.6028	98.6385	98.6564	98.6591	98.9106	98.9173	98.7397	98.6157	98.5484	98.5793	98.596	98.5154	98.7262	98.7088	98.6175	98.5802	98.8477	98.8694	98.886	99.0038	99.9808	99.8935	99.9059	99.9803	99.9691	99.9774	99.9916	99.9662	99.9918	99.9924	-
l	J336	98.5991	98.5641	98.5816	98.6407	98.6339	98.9595	98.8499	98.7265	98.6596	98.6355	98.6492	98.6032	98.4625	98.7244	98.6663	98.5824	98.6458	98.8845	98.8861	98.8876	98.9805	99.9808	99.8911	99.8968	99.9816	99.9838	99.9693	99.984	99.9738	99.9947	99.9907	99.9888	-
l	J276	98.5904	98.5947	98.5685	98.605	98.6559	98.7848	98.8424	98.7332	98.6139	98.5781	98.5956	98.6075	98.5043	98.7389	98.7095	98.6061	98.6599	98.9401	98.894	98.9397	98.943	99.9876	99.8884	99.9035	99.9764	99.9886	99.9877	99.9895	99.974	99.9952	99.9948	99.9924	99.996	-
l	J319	98.5467	98.5329	98.5773	98.5116	98.6176	98.7648	98.8365	98.6704	98.57	98.5468	98.6174	98.5336	98.5095	98.7064	98.6418	98.6006	98.5915	98.8519	98.8503	98.8568	98.8796	99.9799	99.868	99.8881	99.9827	99.9876	99.9832	99.996	99.9758	99.9935	99.9895	99.9859	99.9902	99.9922	-
l	J341	98.5314	98.5717	98.6149	98.5583	98.6174	98.8092	98.8891	98.6525	98.5615	98.6142	98.5848	98.5616	98.5741	98.6993	98.701	98.5831	98.5714	98.8596	98.8217	98.8497	98.9427	99.9849	99.8939	99.8914	99.9864	99.9764	99.9853	99.9905	99.9726	99.9925	99.991	99.9879	99.9951	99.996	99.9964	-
		Pairwise average nucleotide identity (ANI) between assembly of 36 Spanish isolates. The ANI was calculated with FastANI-1.2 (1) 1. Goris J, Konstantinidis KT, Klappenbach JA, Coenye T, Vandamme P, Tiedje JM. 2007. DNA-DNA hybridization values and their relationship to whole-genome sequence similarities. Int J Syst Evol Microbiol 57:81–91.
