## Supplementary material for "Genome mosaicism in field strains of *Mycoplasma bovis* as footprints of *in-host* horizontal chromosomal transfer": Detail of chromosomic fragments of branch A isolates potentially acquired from branch B

### Sheet: Feuil1
ST (WGS-SNPs)	b	b	c	d	e	e	e	f	g	g	h	i	j	j	j	k
Isolate	J228	J279	J137	J28	J403	J414	J433	J335	J479	J482	J96	J388	J233	J295	J305	J178
Total fragment count	38	38	27	5	5	5	5	6	33	32	17	17	38	38	38	36
	position (in J6 genome)	position (in J6 genome)	position (in J6 genome)	position (in J6 genome)	position (in J6 genome)	position (in J6 genome)	position (in J6 genome)	position (in J6 genome)	position (in J6 genome)	position (in J6 genome)	position (in J6 genome)	position (in J6 genome)	position (in J6 genome)	position (in J6 genome)	position (in J6 genome)	position (in J6 genome)
1	135334..136032	135334..136031	52758..56852	235801..236425	235804..237274	236102..237275	236102..237274	235800..237275	25070..25596	25069..25597	235801..237274	235801..237275	362831..363646	362826..363651	362827..363652	7670..8253
2	136052..138652	136053..138652	56943..57569	236434..237275	237406..237996	237407..237995	237406..237995	362825..363506	135334..136032	135334..136031	237405..237997	237406..237996	363885..364534	363656..364536	363657..364536	8254..8947
3	138673..140225	138674..140225	58644..59250	237406..237996	601323..608080	601323..608080	601321..608079	398914..399494	136051..140224	136050..140225	362825..363651	362826..363651	424789..427352	424784..427353	424784..427353	138779..139591
4	140866..141424	140866..141420	59321..62810	601321..608796	608083..608799	608083..608799	608083..608799	601320..608797	140868..141421	140866..141421	363656..364535	363656..364535	427471..431150	427469..431153	427469..431153	146609..147254
5	143232..143766	143234..143766	64410..65068	611239..612041	611239..612042	611239..612042	611239..612042	611239..612044	143232..143766	143232..143767	424784..427354	424783..427355	431163..433880	431159..433883	431159..433883	147660..148428
6	143878..150463	143877..150462	71868..74311					681336..681951	143878..150463	143877..150462	427470..431152	427469..429214	434614..435154	434610..435158	434611..435159	148432..149388
7	150564..151081	150565..151080	74332..75998						150565..151080	150566..151082	431159..433883	429219..431153	435383..437101	435380..437105	435380..437106	149507..150194
8	161744..162313	161743..162312	76040..78527						160140..161210	160140..161209	434612..435160	431157..433883	437725..438243	437719..438246	437719..438246	362826..363650
9	235803..237274	235804..237274	78557..82245						161741..162310	161740..162312	435381..437106	434611..435159	440710..441979	440708..441982	440707..441983	363656..364685
10	237406..237997	237406..237995	82295..84210						178027..178644	178026..178645	437719..438244	435380..437107	442215..442835	442212..442839	442212..442842	365586..370397
11	240876..241445	240876..241444	84216..86624						184876..186622	184876..186623	440708..441982	437718..438246	442884..446186	442881..446190	442881..446190	373528..378272
12	258295..261175	258295..261173	86804..87383						203969..207461	203968..207462	442211..442839	440708..441983	446232..451020	446227..451024	446228..451024	379745..380452
13	463762..466485	463761..466482	89459..90537						235804..237273	235805..237274	442882..446190	442212..442839	580370..580896	580361..580898	580363..580898	424784..433883
14	466897..471613	466898..471612	90576..91527						237406..237995	237404..237995	446227..451023	442881..446189	580956..586313	580953..586314	580953..586611	434611..435158
15	471619..472330	471620..472329	92877..94299						239521..240342	239521..240341	601320..608079	446228..451025	589189..590747	589187..590750	589187..590750	435170..437105
16	472337..473674	472337..473672	94349..95780						240873..241443	240872..241444	608081..608796	601320..608797	598565..608794	598560..608796	598558..608797	437720..438245
17	475673..479528	475672..479528	236102..237273						398915..399493	398915..399493	611239..612042	611238..612044	611212..614980	611188..614989	611182..614989	440709..441983
18	479544..481185	479544..481183	237406..237995						424785..426422	424784..426422			631868..632874	631865..632875	631864..632877	442213..442837
19	506907..507458	506907..507509	533221..534834						475673..476694	475673..476695			632913..638379	632907..638384	632907..638384	442882..446188
20	515114..517463	515113..517462	534878..535528						476703..478522	476703..478523			653640..654305	653638..654308	653638..654315	446230..451023
21	517697..521425	517698..521426	535614..539088						601321..608082	601322..608796			654324..657756	654315..657764	654316..657763	463762..466483
22	521478..522016	521478..522016	539129..545946						608083..608796	611239..612041			907602..908381	907599..908384	907599..908385	466899..468155
23	601320..608079	601322..608080	546024..548225						611239..612040	748125..748633			916099..916860	916094..916865	916094..916865	598559..600149
24	608081..608796	608081..608796	601322..608079						748125..748630	821080..822007			917245..924616	917242..924619	917242..924619	600155..608797
25	611208..612044	611237..612042	608083..608795						821079..822007	822260..823350			924795..929953	924791..929954	924791..929956	611185..615776
26	727320..728170	727345..728169	611239..612041						822260..823351	829144..833006			961972..962631	961969..962635	961969..962634	617105..621054
27	767827..768436	767827..768435	783460..785336						829143..833006	898014..899357			962722..963311	962721..963313	962720..963311	621078..630400
28	771232..772740	771233..772740							897972..899357	900480..902912			963919..964492	963918..964583	963918..964583	631865..632876
29	820901..822250	820901..822249							900480..902911	904108..904642			964508..965033	964506..965034	964506..965025	632907..638638
30	822259..822886	822259..822884							904110..904643	904786..906083			965427..966459	965426..966460	965425..966461	653638..660254
31	890941..891536	890942..891536							904786..906082	906089..906646			967056..967576	967053..967579	967052..967579	660265..661209
32	892239..902913	892239..902911							906089..906645	907169..908384			967709..968213	967664..968214	967681..968214	890941..891536
33	904109..904643	904109..904644							907170..908383				968402..969228	968401..969230	968404..969231	892237..900242
34	904785..906645	904787..906646											969245..969747	969245..969747	969245..969747	950307..952577
35	907170..908382	907170..908383											970324..971031	969941..971375	969942..971049	953057..954122
36	925400..926010	925402..926009											977802..978340	973088..973752	977797..978353	955029..956036
37	926015..928664	926017..928665											984855..990326	977798..978353	984852..990330
38	928671..929954	928672..929954											990337..990866	984852..990329	990333..990870
														990334..990869
Detail of chromosomic fragments of branch A isolates potentially acquired from branch B. Transferred fragments that are present in more than one isolate are highlighted in pink.
